# Large excess capacity of glycolytic enzymes in *Saccharomyces cerevisiae* under glucose-limited conditions

**DOI:** 10.1101/2022.07.06.498936

**Authors:** Pranas Grigaitis, Bas Teusink

## Abstract

In Nature, microbes live in very nutrient-dynamic environments. Rapid scavenging and consumption of newly introduced nutrients therefore offer a way to outcompete competitors. This may explain the observation that many microorganisms, including the budding yeast *Saccharomyces cerevisiae*, appear to keep “excess” glycolytic proteins at low growth rates, i.e. the maximal capacity of glycolytic enzymes (largely) exceeds the actual flux through the enzymes. However, such a strategy requires investment into preparatory protein expression that may come at the cost of current fitness. Moreover, at low nutrient levels, enzymes cannot operate at high saturation, and overcapacity is poorly defined without taking enzyme kinetics into account.

Here we use computational modeling to suggest that in yeast the overcapacity of the glycolytic enzymes at low specific growth rates is a genuine excess, rather than the optimal enzyme demand dictated by enzyme kinetics. We found that the observed expression of the glycolytic enzymes did match the predicted optimal expression when *S. cerevisiae* exhibits mixed respiro-fermentative growth, while the expression of tricarboxylic acid cycle enzymes always follows the demand. Moreover, we compared the predicted metabolite concentrations with the experimental measurements and found the best agreement in glucose-excess conditions. We argue that the excess capacity of glycolytic proteins in glucose-scarce conditions is an adaptation of *S. cerevisiae* to fluctuations of nutrient availability in the environment.
