## Supplementary Table 1 for "Large excess capacity of glycolytic enzymes in *Saccharomyces cerevisiae* under glucose-limited conditions"

### Sheet: Sheet1
mu	r_0534	v nmol/min/mg prot	Km	vmax	Glc_o	Glc_i			Data for Km, vmax, Glc_o (residual glucose) from Diderich et al. (1999)
0.197786	2.24796	16.3941	0.76	447	0.25	0.203271			Conversion factor for protein density in biomass from Canelas et al. (2011)
0.234302	2.66192	20.1006	0.76	726	0.25	0.214326			Formula for computing the Glc_i from Teusink et al. (1998):
0.270482	3.2125	25.0801	0.64	587	0.25	0.20037
0.303076	4.91039	39.4676	1	623	0.25	0.158487
0.31919	5.74632	46.8412	0.73	516	0.7	0.487344
0.340158	6.84892	56.8448	27	501	10	5.03765
0.40193	13.9361	121.756	18	528	20	7.67699
